# Sequencing and functional analysis of *Sphingobium yanoikuyae* A-TP genome reveals genes for utilization of limonene, α-pinene, and citronellol

**DOI:** 10.1101/2025.04.30.651573

**Authors:** Nemanja Jankovic, Giovanni Marques de Castro, André Luiz Quintanilha Torres, Rafael Chelala Moreira, Marcela Uliano-Silva, Cinara Souza da Conceição, Vitor Lima Coelho, Juliana Alves Americo, Juliano Lemos Bicas, Mauro de Freitas Rebelo

**Affiliations:** Carlos Chagas Filho Institute for Biophysics, Federal University of Rio de Janeiro, Brazil; Department of Innate Immunity, UMass Chan Medical School, USA; Department of Entomology, University of California, Riverside, USA; Department of Food Science and Nutrition, School of Food Engineering, State University of Campinas, Brazil; Wellcome Sanger Institute, Cambridge, UK; SENAI CETIQT, Rio de Janeiro, Brazil; Bio Bureau Biotechnology, Rio de Janeiro, Brazil

**Keywords:** Monoterpenes, metabolism, gene discovery, functional genomics, biotechnology, limonene 8-hydratase

## Abstract

*Sphingobium yanoikuyae* A-TP is a bacterial strain capable of utilizing and biotransforming commercially relevant monoterpenes. Genome mining and similarity-based analysis identified two gene clusters (24 and 30 genes) likely responsible for limonene, α-pinene, and citronellol metabolism. Notably, genes associated with α-pinene metabolism — an oxide lyase and an aldehyde dehydrogenase — were clustered with those for citronellol utilization, despite limonene’s closer structural similarity to α-pinene. Growth experiments confirmed citronellol as a carbon source, but linalool, geraniol and β-myrcene were not substrates for this strain. To address the unresolved identity of limonene 8-hydratase, the enzyme catalyzing limonene conversion to α-terpineol, we performed RNA-seq analysis on strains with contrasting phenotypes which identified highly upregulated candidate genes. Phylogenetic analysis supports the classification of this strain as a *Sphingobium yanoikuyae* species. This study advances the understanding of monoterpene catabolism in *Sphingomonadaceae* and provides a foundation for biotechnological production of monoterpenes and their derivatives.

**Impact statement:** Monoterpenes, such as limonene and *α*-pinene, are often used as starting material to produce derivatives that are of interest to the aroma and fragrance industry. In this work we uncover the genes harbored in the *Sphingobium yanoikuaye* A-TP genome that are putatively involved in the metabolism of limonene, citronellol and *α*-pinene. We also propose several candidates for the limonene 8-hydratase, an enzyme that converts limonene to *α*-trepineol. The discovery of these genes can be explored for biotechnological production of industrially important compounds.

**Data summary:** All genomic and transcriptomic data from Illumina sequencing are available at the NCBI GenBank archive under the BioProject accession number PRJNA1196986. The Supplementary Material has been uploaded to Microbiology Society figshare: 10.6084/m9.figshare.28184306

**Author Notes:** The authors confirm all supporting data, code and protocols have been provided within the article or through supplementary data files. Seven supplementary figures, three supplementary tables, and four supplementary files are available with the online version of this article.
