## Supplementary file S2 - Genes in two genomic clusters for "Sequencing and functional analysis of *Sphingobium yanoikuyae* A-TP genome reveals genes for utilization of limonene, α-pinene, and citronellol"

### Sheet: 25 kb cluster
Gene ID	Putative biological function	Genomic location
peg.3034	Transcriptional regulator	NODE_2_length_433601_210329_209544
peg.3035	Succinyl-CoA:3-ketoacid-coenzyme A transferase subunit B (EC 2.8.3.5)	NODE_2_length_433601_211118_210483
peg.3036	Succinyl-CoA:3-ketoacid-coenzyme A transferase subunit A (EC 2.8.3.5)	NODE_2_length_433601_211815_211183
peg.3037	3-ketoacyl-CoA thiolase (EC 2.3.1.16) @ Acetyl-CoA acetyltransferase (EC 2.3.1.9)	NODE_2_length_433601_213002_211812
peg.3038	3-oxoacyl-[acyl-carrier protein] reductase (EC 1.1.1.100)	NODE_2_length_433601_213792_213013
peg.3039	Cyclohexanone monooxygenase (EC 1.14.13.22)	NODE_2_length_433601_215580_213946
peg.3040	3-oxoacyl-[acyl-carrier protein] reductase	NODE_2_length_433601_216504_215734
peg.3041	Enoyl-CoA hydratase (EC 4.2.1.17)	NODE_2_length_433601_217612_216842
peg.3042	3-Alpha-(or 20-beta)-hydroxysteroid dehydrogenase (EC 1.1.1.53)	NODE_2_length_433601_218382_217636
peg.3043	Cytochrome P450	NODE_2_length_433601_218882_220147
peg.3044	Nitrilotriacetate monooxygenase component B (EC 1.14.13.-)	NODE_2_length_433601_220144_220641
peg.3045	Transcriptional regulator, AcrR family	NODE_2_length_433601_221280_220687
peg.3046	Xylonolactonase (EC 3.1.1.68)	NODE_2_length_433601_222272_221337
peg.3047	Alkanal monooxygenase alpha chain	NODE_2_length_433601_223456_222350
peg.3048	Enoyl-CoA hydratase (EC 4.2.1.17)	NODE_2_length_433601_224641_223796
peg.3049	Transcriptional regulator, TetR family	NODE_2_length_433601_225307_224684
peg.3050	Hypothetical protein	NODE_2_length_433601_225484_225371
peg.3051	Monooxygenase	NODE_2_length_433601_225696_226826
peg.3052	Long-chain-fatty-acid--CoA ligase (EC 6.2.1.3)	NODE_2_length_433601_227073_228767
peg.3053	3,4-Dihydroxy-2-butanone 4-phosphate synthase (EC 4.1.99.12) / GTP cyclohydrolase II (EC 3.5.4.25)	NODE_2_length_433601_228781_229923
peg.3054	TonB-dependent receptor	NODE_2_length_433601_230322_232688
peg.3055	Ferredoxin, 2Fe-2S	NODE_2_length_433601_232828_233145
peg.3056	Alpha-methylacyl-CoA racemase (EC 5.1.99.4)	NODE_2_length_433601_233156_234421
peg.3057	3-Alpha-(or 20-beta)-hydroxysteroid dehydrogenase (EC 1.1.1.53)	NODE_2_length_433601_234446_235186

### Sheet: 30 kb cluster
Gene ID	Putative biological function	Genomic location
peg.3115	Hypothetical protein	NODE_2_length_433601_282936_282589
peg.3116	Hypothetical protein	NODE_2_length_433601_283475_283813
peg.3117	TonB-dependent receptor	NODE_2_length_433601_286350_283975
peg.3118	Epoxide hydrolase (EC 3.3.2.9)	NODE_2_length_433601_287743_286589
peg.3119	Hypothetical protein	NODE_2_length_433601_288558_287755
peg.3120	Coniferyl aldehyde dehydrogenase (EC 1.2.1.68)	NODE_2_length_433601_289990_288575
peg.3121	Hypothetical protein	NODE_2_length_433601_290871_289987
peg.3122	putative transcriptional regulator	NODE_2_length_433601_291320_290868
peg.3123	Hypothetical protein	NODE_2_length_433601_292122_291346
peg.3124	Glutathione S-transferase family protein	NODE_2_length_433601_292240_292944
peg.3125	Butyryl-CoA dehydrogenase (EC 1.3.99.2)	NODE_2_length_433601_293192_294406
peg.3126	putative NADPH-dependent FMN reductase	NODE_2_length_433601_294564_295079
peg.3127	Hypothetical protein	NODE_2_length_433601_295278_295892
peg.3128	Acyl-CoA dehydrogenase, short-chain specific (EC 1.3.8.1)	NODE_2_length_433601_296059_297249
peg.3129	Citronellol and citronellal dehydrogenase	NODE_2_length_433601_297246_298121
peg.3130	Hypothetical protein	NODE_2_length_433601_298111_298893
peg.3131	Short-chain dehydrogenase/reductase SDR	NODE_2_length_433601_298922_299689
peg.3132	Hypothetical protein	NODE_2_length_433601_299695_300618
peg.3133	Enoyl-CoA hydratase (EC 4.2.1.17) => degradation of branched-chain amino acids and alpha-keto acids	NODE_2_length_433601_300652_301428
peg.3134	3-ketoacyl-CoA thiolase (EC 2.3.1.16) @ Acetyl-CoA acetyltransferase (EC 2.3.1.9)	NODE_2_length_433601_301471_302643
peg.3135	Enoyl-CoA hydratase (EC 4.2.1.17)	NODE_2_length_433601_302658_303410
peg.3136	Long-chain-fatty-acid--CoA ligase (EC 6.2.1.3)	NODE_2_length_433601_303535_305067
peg.3137	Biotin carboxylase of acetyl-CoA carboxylase (EC 6.3.4.14)	NODE_2_length_433601_305064_306539
peg.3138	Hypothetical protein	NODE_2_length_433601_306539_307030
peg.3139	Methylcrotonyl-CoA carboxylase carboxyl transferase subunit (EC 6.4.1.4)	NODE_2_length_433601_307027_308640
peg.3140	Hypothetical protein	NODE_2_length_433601_308696_309661
peg.3141	small multidrug resistance family (SMR) protein	NODE_2_length_433601_309698_310081
peg.3142	Hydrolase, alpha/beta fold family	NODE_2_length_433601_311227_310364
peg.3143	Dienelactone hydrolase family protein	NODE_2_length_433601_312000_311260
peg.3144	Transcriptional regulator, MarR family	NODE_2_length_433601_312110_312592
