## Supplementary file S3 - Hydro-lyases for "Sequencing and functional analysis of *Sphingobium yanoikuyae* A-TP genome reveals genes for utilization of limonene, α-pinene, and citronellol"

### Sheet: Hydro-lyases
	Annotation
peg.1023	Enoyl-CoA hydratase (EC 4.2.1.17) / Delta(3)-cis-delta(2)-trans-enoyl-CoA isomerase (EC 5.3.3.8) / 3-hydroxyacyl-CoA dehydrogenase (EC 1.1.1.35) / 3-hydroxybutyryl-CoA epimerase (EC 5.1.2.3)
peg.1041	Enoyl-CoA hydratase (EC 4.2.1.17)
peg.1086	hypothetical protein
peg.1278	Aconitate hydratase 2 (EC 4.2.1.3)
peg.143	Fumarate hydratase class I, aerobic (EC 4.2.1.2)
peg.1432	hypothetical protein
peg.1515	dTDP-glucose 4,6-dehydratase (EC 4.2.1.46)
peg.1808	Oleate hydratase (EC 4.2.1.53)
peg.1849	Cystathionine beta-synthase (EC 4.2.1.22)
peg.1895	Pterin-4-alpha-carbinolamine dehydratase (EC 4.2.1.96)
peg.1928	Enoyl-CoA hydratase (EC 4.2.1.17)
peg.1940	UDP-N-acetylglucosamine 4,6-dehydratase (EC 4.2.1.135)
peg.1958	CDP-glucose 4,6-dehydratase (EC 4.2.1.45)
peg.1959	CDP-4-dehydro-6-deoxy-D-glucose 3-dehydratase (EC 4.2.1.-)
peg.2013	Glutathione S-transferase family protein
peg.2049	hypothetical protein
peg.2138	Enoyl-CoA hydratase (EC 4.2.1.17)
peg.2157	L-carnitine dehydratase/bile acid-inducible protein F
peg.2158	Short-chain dehydrogenase/reductase SDR
peg.2185	Enoyl-CoA hydratase (EC 4.2.1.17)
peg.2320	Enoyl-CoA hydratase (EC 4.2.1.17) / 3-hydroxyacyl-CoA dehydrogenase (EC 1.1.1.35) / 3-hydroxybutyryl-CoA epimerase (EC 5.1.2.3)
peg.2463	Enoyl-CoA hydratase (EC 4.2.1.17)
peg.2484	3-hydroxyacyl-[acyl-carrier-protein] dehydratase, FabZ form (EC 4.2.1.59)
peg.2574	4-hydroxy-tetrahydrodipicolinate synthase (EC 4.3.3.7)
peg.258	Imidazoleglycerol-phosphate dehydratase (EC 4.2.1.19)
peg.261	Fumarate hydratase class II (EC 4.2.1.2)
peg.2624	2-keto-4-pentenoate hydratase (EC 4.2.1.80)
peg.2756	Mannonate dehydratase (EC 4.2.1.8)
peg.2770	Prephenate dehydratase (EC 4.2.1.51) @ Arogenate dehydratase (EC 4.2.1.91)
peg.2792	Carbonic anhydrase, beta class (EC 4.2.1.1)
peg.28	NAD(P)H-hydrate epimerase (EC 5.1.99.6) / ADP-dependent (S)-NAD(P)H-hydrate dehydratase (EC 4.2.1.136)
peg.2816	Prephenate dehydratase (EC 4.2.1.51)
peg.2865	NAD(P)H-hydrate epimerase (EC 5.1.99.6) / ADP-dependent (S)-NAD(P)H-hydrate dehydratase (EC 4.2.1.136)
peg.2918	Acyl dehydratase
peg.2919	Acyl dehydratase
peg.3041	Enoyl-CoA hydratase (EC 4.2.1.17)
peg.3048	Enoyl-CoA hydratase (EC 4.2.1.17)
peg.3122	MaoC family dehydratase
peg.3123	hypothetical protein
peg.3133	Enoyl-CoA hydratase (EC 4.2.1.17) => degradation of branched-chain amino acids and alpha-keto acids
peg.3135	Enoyl-CoA hydratase (EC 4.2.1.17)
peg.3154	L-ectoine synthase (EC 4.2.1.108)
peg.3164	3-isopropylmalate dehydratase large subunit (EC 4.2.1.33)
peg.3166	3-isopropylmalate dehydratase small subunit (EC 4.2.1.33)
peg.3206	Dihydroxy-acid dehydratase (EC 4.2.1.9)
peg.3332	Tryptophan synthase beta chain (EC 4.2.1.20)
peg.3333	Tryptophan synthase alpha chain (EC 4.2.1.20)
peg.3464	Short-chain dehydrogenase/reductase SDR
peg.3622	Threonine dehydratase, catabolic (EC 4.3.1.19) @ L-serine dehydratase, (PLP)-dependent (EC 4.3.1.17)
peg.3661	Uroporphyrinogen-III methyltransferase (EC 2.1.1.107)
peg.3687	Dihydroxy-acid dehydratase (EC 4.2.1.9)
peg.3704	Enoyl-CoA hydratase (EC 4.2.1.17)
peg.3708	Enoyl-CoA hydratase (EC 4.2.1.17)
peg.3718	Enoyl-CoA hydratase (EC 4.2.1.17) / Delta(3)-cis-delta(2)-trans-enoyl-CoA isomerase (EC 5.3.3.8) / 3-hydroxyacyl-CoA dehydrogenase (EC 1.1.1.35) / 3-hydroxybutyryl-CoA epimerase (EC 5.1.2.3)
peg.3733	Enoyl-CoA hydratase (EC 4.2.1.17)
peg.3735	L-carnitine dehydratase/bile acid-inducible protein F
peg.3740	COGs COG3777
peg.3846	Urocanate hydratase (EC 4.2.1.49)
peg.3880	Uroporphyrinogen-III methyltransferase (EC 2.1.1.107)
peg.3887	Carbonic anhydrase, beta class (EC 4.2.1.1)
peg.3925	NAD-dependent epimerase/dehydratase
peg.4066	Mandelate racemase /muconate lactonizing enzyme related protein (MR/MLE)
peg.4092	3-hydroxybutyryl-CoA dehydrogenase (EC 1.1.1.157); 3-hydroxyacyl-CoA dehydrogenase (EC 1.1.1.35)
peg.4159	L-carnitine dehydratase/bile acid-inducible protein F
peg.4163	Enoyl-CoA hydratase (EC 4.2.1.17)
peg.4168	Enoyl-CoA hydratase (EC 4.2.1.17)
peg.4173	L-carnitine dehydratase/bile acid-inducible protein F
peg.4181	3-oxoacyl-[acyl-carrier protein] reductase (EC 1.1.1.100)
peg.4192	Enoyl-CoA hydratase (EC 4.2.1.17)
peg.4308	NAD-dependent epimerase/dehydratase
peg.4327	Carbonic anhydrase, beta class (EC 4.2.1.1)
peg.4392	2-keto-4-pentenoate hydratase/2-oxohepta-3-ene-1,7-dioic acid hydratase (catechol pathway)
peg.4555	3-dehydroquinate dehydratase II (EC 4.2.1.10)
peg.462	Enoyl-CoA hydratase / Phosphate acetyltransferase (EC 2.3.1.8)
peg.4787	Cysteine synthase (EC 2.5.1.47)
peg.4827	4-oxalomesaconate hydratase (EC 4.2.1.83)
peg.4839	2-keto-4-pentenoate hydratase/2-oxohepta-3-ene-1,7-dioic acid hydratase (catechol pathway)
peg.4882	Altronate dehydratase (EC 4.2.1.7)
peg.4883	L-fuconate dehydratase (EC 4.2.1.68), type 2
peg.4931	4-hydroxyphenylpyruvate dioxygenase (EC 1.13.11.27)
peg.5070	Enolase (EC 4.2.1.11)
peg.5275	Altronate dehydratase (EC 4.2.1.7)
peg.5391	GDP-mannose 4,6-dehydratase (EC 4.2.1.47)
peg.558	Enoyl-CoA hydratase (EC 4.2.1.17)
peg.583	Enoyl-CoA hydratase (EC 4.2.1.17) => degradation of branched-chain amino acids and alpha-keto acids
peg.604	Phosphogluconate dehydratase (EC 4.2.1.12)
peg.612	Porphobilinogen synthase (EC 4.2.1.24)
peg.669	hypothetical protein
peg.717	L-serine dehydratase, beta subunit (EC 4.3.1.17) / L-serine dehydratase, alpha subunit (EC 4.3.1.17)
peg.707	predicted 2-keto-3-deoxyxylonate dehydratase
peg.767	Aconitate hydratase (EC 4.2.1.3)
peg.792	RpfF protein
peg.847	FIG00820637:: Acyl dehydratase
peg.590	Enoyl-CoA hydratase [isoleucine degradation] (EC 4.2.1.17) / 3-hydroxyacyl-CoA dehydrogenase (EC 1.1.1.35) / 3-hydroxybutyryl-CoA epimerase (EC 5.1.2.3)
peg.611	Carbonic anhydrase, gamma class (EC 4.2.1.1)
