## Supplementary file S4 - Differentially Expressed Genes for "Sequencing and functional analysis of *Sphingobium yanoikuyae* A-TP genome reveals genes for utilization of limonene, α-pinene, and citronellol"

### Sheet: Merged_DEG_and_Genome
ID	putative biological function	blastp (NR)	genome location	log(2)FC	logCPM	PValue	FDR	-log(10)FDR
MSTRG.781.1	no protein identified	-	NODE_15_length_162665_cov_163.663	19.6972	9.70253	5.15701e-69	1.60796e-65	64.7937
fig|6666666.445742.peg.886	hypothetical protein	aromatic ring-hydroxylating dioxygenase subunit alpha (Rieske protein OR vanillate O-demethylase monooxygenase subunit)	NODE_15_length_162665_cov_163.663_28015_26972	14.0355	4.13369	2.65152e-36	2.75582e-33	32.5597
fig|6666666.445742.peg.3643	hypothetical protein	hypothetical protein	NODE_3_length_431565_cov_158.314_102171_101485	13.4949	3.62733	1.11636e-30	5.80133e-28	27.2365
MSTRG.388.1	no protein identified	-	NODE_12_length_169856_cov_171.976	13.4885	3.62118	8.81493e-29	3.05388e-26	25.5151
fig|6666666.445742.peg.419	hypothetical protein (Sphingobium multispecies)	hypothetical protein	NODE_12_length_169856_cov_171.976_59826_59350	13.48	3.61366	5.82941e-32	4.54402e-29	28.3426
fig|6666666.445742.peg.5044	Pantothenate kinase type III, CoaX-like (EC 2.7.1.33)	type III pantothenate kinase	NODE_7_length_210575_cov_169.217_76169_76951	13.3177	3.4634	5.17029e-30	2.303e-27	26.6377
fig|6666666.445742.peg.889	hypothetical protein	Rieske 2Fe-2S domain-containing protein (phenylpropionate dioxygenase-like ring-hydroxylating dioxygenase large terminal subunit)	NODE_15_length_162665_cov_163.663_31520_32836	13.0661	3.23255	6.30576e-29	2.45767e-26	25.6095
fig|6666666.445742.peg.3378	putative TonB-dependent receptor	TonB family domain-containing protein	NODE_32_length_40556_cov_245.885_11717_11028	12.6587	2.86278	4.28729e-26	1.09768e-23	22.9595
fig|6666666.445742.peg.916	hypothetical protein	hypothetical protein	NODE_15_length_162665_cov_163.663_64858_65853	12.4341	2.66116	1.91335e-24	4.26131e-22	21.3705
fig|6666666.445742.peg.2607	hypothetical protein	alpha/beta hydrolase fold domain-containing protein (type IV secretion system protein VirJ)	NODE_26_length_64513_cov_188.588_2931_3665	12.3203	2.55989	1.12393e-23	2.19025e-21	20.6595
fig|6666666.445742.peg.2393	MBL-fold metallo-hydrolase superfamily	MBL fold metallo-hydrolase (glyoxylase-like metal-dependent hydrolase (beta-lactamase superfamily II))	NODE_23_length_87583_cov_256.698_60230_61150	12.3167	2.55693	1.4484e-23	2.65653e-21	20.5757
fig|6666666.445742.peg.915	Transcriptional regulator, TetR family	TetR family transcriptional regulator	NODE_15_length_162665_cov_163.663_64759_64124	12.2976	2.53976	1.88836e-23	3.27105e-21	20.4853
fig|6666666.445742.peg.985	hypothetical protein	PRC-barrel domain-containing protein (photosystem reaction center subunit H)	NODE_15_length_162665_cov_163.663_131872_131501	12.2954	2.53794	2.22188e-23	3.46392e-21	20.4604
fig|6666666.445742.peg.3446	Cold shock protein of CSP family	cold shock domain-containing protein	NODE_34_length_24605_cov_254.044_13602_13396	12.2566	2.50235	4.87534e-18	4.22259e-16	15.3744
fig|6666666.445742.peg.2714	hypothetical protein	DUF5335 domain-containing protein	NODE_27_length_56192_cov_263.959_45845_45510	12.2271	2.47721	3.43803e-23	5.10465e-21	20.292
fig|6666666.445742.peg.2285	hypothetical protein	head decoration protein	NODE_22_length_87891_cov_209.23_62946_63980	12.0988	2.36396	1.15473e-21	1.3335e-19	18.875
MSTRG.3531.1	sulfotransferase domain-containing protein	sulfotransferase domain-containing protein	NODE_5_length_353582_cov_228.715	12.0293	2.30227	6.42449e-22	8.01263e-20	19.0962
MSTRG.406.1	TetR/AcrR family transcriptional regulator	TetR/AcrR family transcriptional regulator	NODE_12_length_169856_cov_171.976	12.0091	2.28456	1.08249e-21	1.29815e-19	18.8867
fig|6666666.445742.peg.973	hypothetical protein	HAMP domain-containing histidine kinase (BON domain-containing protein)	NODE_15_length_162665_cov_163.663_120690_121442	11.4726	1.81635	3.14376e-18	3.0632e-16	15.5138
fig|6666666.445742.peg.913	hypothetical protein	porin family protein (outer membrane beta-barrel protein)	NODE_15_length_162665_cov_163.663_63330_62737	11.4242	1.77376	2.13693e-17	1.66574e-15	14.7784
fig|6666666.445742.peg.874	hypothetical protein	tyrosine-protein phosphatase	NODE_15_length_162665_cov_163.663_13631_14371	11.4011	1.75435	4.53443e-18	4.03953e-16	15.3937
fig|6666666.445742.peg.922	hypothetical protein	universal stress protein	NODE_15_length_162665_cov_163.663_75286_74468	11.383	1.73846	6.36682e-18	5.36534e-16	15.2704
fig|6666666.445742.peg.5118	hypothetical protein	sigma-70 family RNA polymerase sigma factor	NODE_7_length_210575_cov_169.217_158257_158778	11.3749	1.73142	3.82541e-18	3.50813e-16	15.4549
fig|6666666.445742.peg.4710	DNA invertase gene rlgA	recombinase family protein (DNA integration/recombination/inversion protein)	NODE_5_length_353582_cov_228.715_352897_352343	11.3201	1.68449	8.07694e-18	6.62734e-16	15.1787
fig|6666666.445742.peg.3116	hypothetical protein	hypothetical protein	NODE_2_length_433601_cov_161.185_283475_283813	11.229	1.60608	3.40817e-17	2.47132e-15	14.6071
fig|6666666.445742.peg.3645	RNA polymerase sigma-54 factor RpoN	RNA polymerase sigma factor	NODE_3_length_431565_cov_158.314_103684_104172	11.2153	1.59472	7.80019e-17	5.17468e-15	14.2861
MSTRG.906.1	Major facilitator superfamily (MFS) transporter	MFS transporter (alpha-ketoglutarate permease)	NODE_16_length_155165_cov_129.638	11.1954	1.57727	5.77345e-17	4.00036e-15	14.3979
fig|6666666.445742.peg.1787	Transcriptional regulator, HxlR family	winged helix-turn-helix transcriptional regulator	NODE_1_length_563490_cov_206.199_323877_323182	11.1712	1.55629	6.90325e-17	4.6792e-15	14.3298
fig|6666666.445742.peg.442	hypothetical protein	hypothetical protein	NODE_12_length_169856_cov_171.976_80746_80303	11.1545	1.54188	9.59749e-17	6.23437e-15	14.2052
fig|6666666.445742.peg.3590	hypothetical protein	HNH endonuclease	NODE_3_length_431565_cov_158.314_46871_47224	11.1221	1.51493	6.16431e-16	3.4322e-14	13.4644
fig|6666666.445742.peg.5119	hypothetical protein	anti-sigma factor	NODE_7_length_210575_cov_169.217_158782_159546	11.1206	1.51223	2.83296e-16	1.66664e-14	13.7782
fig|6666666.445742.peg.5056	DNA primase (EC 2.7.7.-)	DNA primase	NODE_7_length_210575_cov_169.217_91965_90076	11.1018	1.49664	1.36797e-16	8.70478e-15	14.0602
fig|6666666.445742.peg.1811	hypothetical protein	tetratricopeptide repeat protein	NODE_1_length_563490_cov_206.199_351010_351528	11.0729	1.47204	2.24965e-16	1.37537e-14	13.8616
fig|6666666.445742.peg.821	Bacterial ribosome SSU maturation protein RimP	ribosome maturation protein RimP	NODE_14_length_166137_cov_180.908_122536_122012	11.0216	1.42795	3.84216e-16	2.21849e-14	13.6539
fig|6666666.445742.peg.4319	Ribosomal silencing factor RsfA	ribosome silencing factor	NODE_4_length_415264_cov_284.214_384840_384499	11.0131	1.42024	7.92613e-16	4.18876e-14	13.3779
fig|6666666.445742.peg.1961	Glycosyltransferase, group 2 family protein	glycosyltransferase family 2 protein	NODE_1_length_563490_cov_206.199_502082_503077	10.9787	1.39117	6.84437e-16	3.74399e-14	13.4267
fig|6666666.445742.peg.519	hypothetical protein	VacJ family lipoprotein (phospholipid-binding lipoprotein MlaA)	NODE_12_length_169856_cov_171.976_168657_167518	10.8852	1.31124	3.65741e-15	1.81013e-13	12.7423
fig|6666666.445742.peg.332	hypothetical protein	PDZ domain-containing protein (periplasmic protease)	NODE_11_length_177499_cov_243.736_150700_150296	10.8575	1.28768	3.1589e-15	1.61466e-13	12.7919
fig|6666666.445742.peg.4971	hypothetical protein	hypothetical protein	NODE_7_length_210575_cov_169.217_19484_19062	10.8531	1.28378	5.07749e-15	2.47369e-13	12.6067
fig|6666666.445742.peg.2179	hypothetical protein	CDP-alcohol phosphatidyltransferase family protein	NODE_21_length_89337_cov_252.862_62182_62874	10.8075	1.24519	7.67877e-14	3.06954e-12	11.5129
fig|6666666.445742.peg.2287	hypothetical protein	hypothetical protein	NODE_22_length_87891_cov_209.23_64370_65005	10.7694	1.21284	1.36832e-14	6.46429e-13	12.1895
fig|6666666.445742.peg.975	UspA	universal stress protein	NODE_15_length_162665_cov_163.663_122218_123021	10.7414	1.18799	1.7725e-14	8.00965e-13	12.0964
fig|6666666.445742.peg.883	TonB-dependent receptor	TonB-dependent receptor	NODE_15_length_162665_cov_163.663_24899_22527	10.7227	1.17238	1.42794e-14	6.54751e-13	12.1839
fig|6666666.445742.peg.4682	hypothetical protein	Protein of unknown function (DUF1176); This family consists of several hypothetical bacterial proteins of around 340 residues in length. Members of this family contain six highly conserved cysteine residues. The function of this family is unknown.	NODE_5_length_353582_cov_228.715_326150_325095	10.7172	1.16749	1.89846e-14	8.45629e-13	12.0728
fig|6666666.445742.peg.873	Quinate/shikimate dehydrogenase [Pyrroloquinoline-quinone] (EC 1.1.5.8)	membrane-bound PQQ-dependent dehydrogenase, glucose/quinate/shikimate family (PQQ-binding-like beta-propeller repeat protein)	NODE_15_length_162665_cov_163.663_11030_13402	10.6906	1.14502	2.79959e-14	1.19577e-12	11.9224
fig|6666666.445742.peg.904	hypothetical protein	hypothetical protein	NODE_15_length_162665_cov_163.663_49799_49218	10.6855	1.14047	3.10248e-14	1.30723e-12	11.8836
MSTRG.1446.1	Histidinol-phosphate/aromatic aminotransferase or cobyric acid decarboxylase	aminotransferase class I/II-fold pyridoxal phosphate-dependent enzyme (aminotransferase class V-fold PLP-dependent enzyme)	NODE_1_length_563490_cov_206.199	10.6834	1.13842	2.3409e-14	1.02802e-12	11.988
fig|6666666.445742.peg.942	Organic hydroperoxide resistance protein	organic hydroperoxide resistance protein	NODE_15_length_162665_cov_163.663_93662_93237	10.6244	1.08858	6.52331e-14	2.64152e-12	11.5781
fig|6666666.445742.peg.2290	hypothetical protein	hypothetical protein (DUF3168 domain-containing protein)	NODE_22_length_87891_cov_209.23_65805_66242	10.5453	1.02198	3.02902e-13	1.06796e-11	10.9714
fig|6666666.445742.peg.163	Antitoxin HigA	HigA family addiction module antidote protein	NODE_10_length_180118_cov_259.744_152551_152871	10.5433	1.0198	1.25425e-13	4.95033e-12	11.3054
fig|6666666.445742.peg.112	hypothetical protein	putative heme oxygenase	NODE_10_length_180118_cov_259.744_108335_107796	10.5334	1.01135	1.34864e-13	5.12813e-12	11.29
fig|6666666.445742.peg.984	hypothetical protein	hypothetical protein	NODE_15_length_162665_cov_163.663_131480_131247	10.5291	1.00795	2.01926e-13	7.49529e-12	11.1252
fig|6666666.445742.peg.1540	hypothetical protein	DUF4169 family protein	NODE_1_length_563490_cov_206.199_94153_94353	10.4982	0.982252	5.71755e-13	1.85701e-11	10.7312
fig|6666666.445742.peg.3045	Transcriptional regulator, AcrR family	TetR family transcriptional regulator	NODE_2_length_433601_cov_161.185_221280_220687	10.492	0.976224	2.64641e-13	9.55048e-12	11.02
fig|6666666.445742.peg.858	Integrase	site-specific integrase (tyrosine-type recombinase/integrase)	NODE_14_length_166137_cov_180.908_163555_162368	10.4531	0.943599	4.80081e-13	1.66321e-11	10.7791
MSTRG.3106.1	no protein identified	-	NODE_3_length_431565_cov_158.314	10.4497	0.941129	1.69162e-12	5.12084e-11	10.2907
MSTRG.153.1	no protein identified	-	NODE_10_length_180118_cov_259.744	10.4492	0.939414	4.96234e-13	1.6818e-11	10.7742
fig|6666666.445742.peg.4760	hypothetical protein	phage capsid protein	NODE_6_length_260814_cov_238.671_26631_27545	10.4457	0.937205	5.68256e-13	1.85701e-11	10.7312
fig|6666666.445742.peg.2062	hypothetical protein	N/A	NODE_20_length_95478_cov_232.804_39413_39556	10.4425	0.934536	4.87065e-13	1.66887e-11	10.7776
fig|6666666.445742.peg.445	Antitoxin 2 to Toxin 1, PIN domain	type II toxin-antitoxin system VapB family antitoxin (transcription factor)	NODE_12_length_169856_cov_171.976_82661_82909	10.3742	0.876352	1.17014e-12	3.6434e-11	10.4385
fig|6666666.445742.peg.2295	hypothetical protein	phage tail tape measure protein	NODE_22_length_87891_cov_209.23_69110_72313	10.299	0.812456	2.55134e-12	7.43467e-11	10.1287
fig|6666666.445742.peg.5152	hypothetical protein	hypothetical protein	NODE_7_length_210575_cov_169.217_197199_197498	10.2518	0.772892	4.5997e-12	1.28052e-10	9.89261
fig|6666666.445742.peg.968	hypothetical protein	universal stress protein	NODE_15_length_162665_cov_163.663_116449_117279	10.2514	0.771488	3.64697e-12	1.02444e-10	9.98952
fig|6666666.445742.peg.986	hypothetical protein	hypothetical protein	NODE_15_length_162665_cov_163.663_132565_132777	10.2502	0.77099	6.28798e-12	1.69017e-10	9.77207
fig|6666666.445742.peg.4112	Cysteine desulfurase (EC 2.8.1.7) => SufS	cysteine desulfurase, SufS subfamily	NODE_4_length_415264_cov_284.214_154572_155777	10.1872	0.717708	6.77027e-12	1.80425e-10	9.7437
fig|6666666.445742.peg.483	hypothetical protein	hypothetical protein	NODE_12_length_169856_cov_171.976_125670_126278	10.179	0.710384	5.66648e-12	1.53635e-10	9.81351
fig|6666666.445742.peg.869	Putative cytochrome P450 hydroxylase	cytochrome P450	NODE_15_length_162665_cov_163.663_8177_6876	10.1483	0.685052	1.70425e-11	4.50327e-10	9.34647
fig|6666666.445742.peg.273	Coproporphyrinogen III oxidase, oxygen-independent (EC 1.3.99.22)	oxygen-independent coproporphyrinogen III oxidase	NODE_11_length_177499_cov_243.736_74115_75422	10.0707	0.618177	2.99664e-11	7.47482e-10	9.1264
MSTRG.825.1	no protein identified	-	NODE_15_length_162665_cov_163.663	10.0401	0.592423	3.05495e-11	7.55978e-10	9.12149
fig|6666666.445742.peg.2293	hypothetical protein	hypothetical protein	NODE_22_length_87891_cov_209.23_67634_68227	10.0383	0.591357	3.98588e-11	9.70934e-10	9.01281
fig|6666666.445742.peg.5560	IncW plasmid conjugative relaxase protein TrwC (TraI homolog)	conjugative relaxase (AAA family ATPase)	NODE_9_length_193907_cov_73.7871_173653_170600	10.0337	0.586101	4.49708e-11	1.08697e-09	8.96378
fig|6666666.445742.peg.772	hypothetical protein	hypothetical protein	NODE_14_length_166137_cov_180.908_71957_72454	10.029	0.583038	2.98629e-11	7.47482e-10	9.1264
fig|6666666.445742.peg.1351	RelE-like translational repressor toxin	type II toxin-antitoxin system RelE/ParE family toxin (addiction module toxin RelE)	NODE_18_length_102637_cov_157.407_100682_100347	10.0155	0.571893	3.67759e-11	9.02892e-10	9.04436
fig|6666666.445742.peg.2286	hypothetical protein	major capsid protein	NODE_22_length_87891_cov_209.23_64039_64365	9.97289	0.536388	8.58335e-11	1.89808e-09	8.72169
fig|6666666.445742.peg.440	HlyD-like membrane fusion protein YhiI	HlyD family efflux transporter periplasmic adaptor subunit (glycoside hydrolase family 43)	NODE_12_length_169856_cov_171.976_78754_77678	9.97226	0.534429	5.12115e-11	1.22829e-09	8.9107
fig|6666666.445742.peg.972	Mobile element protein	IS5 family transposase	NODE_15_length_162665_cov_163.663_120417_119665	9.96977	0.533017	8.21607e-11	1.843e-09	8.73447
MSTRG.1997.1	hypothetical protein with conserved ParD-like antitoxin of type II bacterial toxin-antitoxin system		NODE_23_length_87583_cov_256.698	9.96575	0.529634	6.89139e-11	1.60353e-09	8.79492
fig|6666666.445742.peg.5418	DNA-invertase	recombinase family protein	NODE_9_length_193907_cov_73.7871_28384_28968	9.95369	0.520003	9.04966e-11	1.9871e-09	8.70178
fig|6666666.445742.peg.3339	Response regulator receiver protein	response regulator	NODE_31_length_44240_cov_154.314_20627_20145	9.94871	0.514767	9.74944e-11	2.12579e-09	8.67248
fig|6666666.445742.peg.786	DNA-directed RNA polymerase specialized sigma subunit, sigma24-like	response regulator (CheY-like chemotaxis protein)	NODE_14_length_166137_cov_180.908_88074_87280	9.90718	0.479543	8.46314e-11	1.88486e-09	8.72472
MSTRG.439.1	GMC family oxidoreductase	GMC family oxidoreductase (FAD-dependent oxidoreductase)	NODE_12_length_169856_cov_171.976	9.90563	0.478753	7.35311e-11	1.6735e-09	8.77637
fig|6666666.445742.peg.5160	hypothetical protein	prevent-host-death protein (Antitoxin of toxin-antitoxin stability system)	NODE_7_length_210575_cov_169.217_201469_201660	9.86883	0.446811	2.40813e-10	5.00569e-09	8.30054
fig|6666666.445742.peg.2278	hypothetical protein	hypothetical protein	NODE_22_length_87891_cov_209.23_56406_56990	9.85176	0.433363	2.09541e-10	4.38489e-09	8.35804
fig|6666666.445742.peg.4973	hypothetical protein	protease	NODE_7_length_210575_cov_169.217_21294_20533	9.84914	0.430904	1.89207e-10	4.01324e-09	8.3965
fig|6666666.445742.peg.967	hypothetical protein	universal stress protein	NODE_15_length_162665_cov_163.663_116017_115199	9.84483	0.427416	2.6023e-10	5.30324e-09	8.27546
fig|6666666.445742.peg.888	TonB-dependent receptor	TonB-dependent receptor	NODE_15_length_162665_cov_163.663_31280_29028	9.83941	0.423022	3.17418e-10	6.38522e-09	8.19482
MSTRG.340.1	Asparagine synthase	asparagine synthetase B family protein	NODE_12_length_169856_cov_171.976	9.82625	0.411286	1.98041e-10	4.17224e-09	8.37963
fig|6666666.445742.peg.2281	hypothetical protein	phage portal protein	NODE_22_length_87891_cov_209.23_59399_61075	9.77199	0.366059	4.26669e-10	8.5279e-09	8.06916
fig|6666666.445742.peg.487	Efflux transporter, RND family, MFP subunit, AcrA/E family	efflux RND transporter periplasmic adaptor subunit	NODE_12_length_169856_cov_171.976_129375_130469	9.75532	0.351242	5.00052e-10	9.86812e-09	8.00577
MSTRG.4233.1	hypothetical protein	GNAT family N-acetyltransferase (S-adenosylmethionine uptake transporter)	NODE_8_length_199910_cov_284.056	7.95416	4.75643	4.64245e-37	7.23758e-34	33.1404
fig|6666666.445742.peg.1223	Ribosomal large subunit pseudouridine synthase D (EC 5.4.99.23)	RluA family pseudouridine synthase (23S rRNA pseudouridine1911/1915/1917 synthase)	NODE_17_length_111172_cov_148.281_75824_74874	7.34409	2.76389	2.1498e-23	3.46392e-21	20.4604
fig|6666666.445742.peg.702	hypothetical protein	hypothetical protein	NODE_14_length_166137_cov_180.908_3837_4325	6.66216	2.14934	3.69126e-18	3.48768e-16	15.4575
MSTRG.2735.1	hypothetical protein		NODE_32_length_40556_cov_245.885	6.49424	11.0167	9.50913e-27	2.96495e-24	23.528
fig|6666666.445742.peg.2718	hypothetical protein	histidine kinase (ATP-binding protein)	NODE_27_length_56192_cov_263.959_48653_49393	6.35783	1.85292	5.39133e-17	3.82049e-15	14.4179
fig|6666666.445742.peg.4546	Capsular polysaccharide export system protein KpsS	capsular biosynthesis protein	NODE_5_length_353582_cov_228.715_188521_187235	6.21404	1.78442	2.06864e-16	1.29e-14	13.8894
fig|6666666.445742.peg.2990	hypothetical protein	YnbE family lipoprotein	NODE_2_length_433601_cov_161.185_169355_169167	6.18364	1.75838	7.15895e-16	3.84855e-14	13.4147
fig|6666666.445742.peg.679	Electron transfer flavoprotein, alpha subunit	electron transfer flavoprotein subunit alpha	NODE_13_length_166936_cov_177.556_155238_154306	6.09598	4.92899	8.86093e-32	5.52567e-29	28.2576
fig|6666666.445742.peg.818	COG2740: Predicted nucleic-acid-binding protein implicated in transcription termination / Ribosomal protein L7Ae family protein YlxQ	DUF448 domain-containing protein (nucleic-acid-binding protein)	NODE_14_length_166137_cov_180.908_120120_119410	6.09092	3.04907	1.54453e-22	2.13117e-20	19.6714
fig|6666666.445742.peg.4972	hypothetical protein	hypothetical [phage] protein	NODE_7_length_210575_cov_169.217_20529_19513	6.00699	2.45853	1.35586e-19	1.45779e-17	16.8363
fig|6666666.445742.peg.4438	Protein-L-isoaspartate O-methyltransferase (EC 2.1.1.77)	protein-L-isoaspartate O-methyltransferase	NODE_5_length_353582_cov_228.715_79245_78613	5.8787	1.47581	3.43907e-14	1.42974e-12	11.8447
fig|6666666.445742.peg.1238	hypothetical protein	hypothetical protein (putative membrane protein YkoI)	NODE_17_length_111172_cov_148.281_86843_86505	5.7951	1.43851	2.66482e-13	9.55048e-12	11.02
fig|6666666.445742.peg.4970	hypothetical protein	hypothetical protein	NODE_7_length_210575_cov_169.217_19049_18561	5.6877	1.30643	1.18019e-12	3.6434e-11	10.4385
fig|6666666.445742.peg.3537	Cytotoxic translational repressor of toxin- antitoxin stability system	type II toxin-antitoxin system RelE/ParE family toxin	NODE_3_length_431565_cov_158.314_17429_17794	5.41403	1.3937	1.32701e-13	5.10818e-12	11.2917
fig|6666666.445742.peg.3251	Fatty acid desaturase, type 2	fatty acid desaturase	NODE_2_length_433601_cov_161.185_416879_417946	5.31585	1.87487	1.41038e-14	6.54751e-13	12.1839
fig|6666666.445742.peg.2639	Acyl-CoA dehydrogenase 2 [fadN-fadA-fadE operon] (EC 1.3.8.7)	acyl-CoA dehydrogenase C-terminal domain-containing protein	NODE_26_length_64513_cov_188.588_40460_38724	5.24907	0.957378	5.22661e-11	1.24401e-09	8.90518
fig|6666666.445742.peg.1144	hypothetical protein	hypothetical protein	NODE_16_length_155165_cov_129.638_151281_150595	5.23972	1.76305	1.66218e-12	5.08105e-11	10.294
fig|6666666.445742.peg.5344	16 kDa heat shock protein A	Hsp20 family protein (molecular chaperone IbpA)	NODE_8_length_199910_cov_284.056_158217_157744	5.23703	7.72501	8.00565e-24	1.66411e-21	20.7788
fig|6666666.445742.peg.5427	Replication protein RepA	plasmid replication initiator RepA	NODE_9_length_193907_cov_73.7871_36950_35850	5.22954	2.28749	4.02446e-16	2.2815e-14	13.6418
fig|6666666.445742.peg.5305	hypothetical protein	hypothetical protein	NODE_8_length_199910_cov_284.056_127145_127927	5.16387	0.888252	9.81933e-11	2.12616e-09	8.6724
fig|6666666.445742.peg.5391	GDP-mannose 4,6-dehydratase (EC 4.2.1.47)	GDP-mannose 4,6-dehydratase	NODE_8_length_199910_cov_284.056_198931_197897	5.16289	0.777429	2.96833e-10	6.0099e-09	8.22113
fig|6666666.445742.peg.4065	D-galactonate regulator, IclR family	IclR family transcriptional regulator	NODE_4_length_415264_cov_284.214_107590_106763	5.06152	2.13902	8.75838e-16	4.55144e-14	13.3419
MSTRG.3196.1	helix-turn-helix domain-containing protein		NODE_46_length_1341_cov_654.815	4.79144	1.35652	2.41275e-12	7.16472e-11	10.1448
fig|6666666.445742.peg.270	hypothetical protein	universal stress protein	NODE_11_length_177499_cov_243.736_72562_71747	4.7104	2.21034	8.54685e-15	4.09986e-13	12.3872
fig|6666666.445742.peg.1788	Glyoxalase family protein	lactoylglutathione lyase	NODE_1_length_563490_cov_206.199_324003_324449	4.70302	1.31841	6.06018e-11	1.42072e-09	8.84749
fig|6666666.445742.peg.5329	hypothetical protein	integrase arm-type DNA-binding domain-containing protein	NODE_8_length_199910_cov_284.056_147526_146228	4.66882	1.30625	5.62284e-12	1.53635e-10	9.81351
fig|6666666.445742.peg.3519	hypothetical protein	hypothetical protein	NODE_3_length_431565_cov_158.314_1_708	4.66399	2.16049	3.61737e-15	1.81013e-13	12.7423
fig|6666666.445742.peg.5555	hypothetical protein	hypothetical protein	NODE_9_length_193907_cov_73.7871_165135_166838	4.65906	1.81474	3.04838e-13	1.06796e-11	10.9714
fig|6666666.445742.peg.2691	Chaperone protein DnaK	molecular chaperone DnaK	NODE_27_length_56192_cov_263.959_26731_24857	4.56837	3.22658	9.98218e-19	1.00401e-16	15.9983
fig|6666666.445742.peg.1568	Glucans biosynthesis glucosyltransferase H (EC 2.4.1.-)	Membrane glycosyltransferase (glucans biosynthesis glucosyltransferase MdoH)	NODE_1_length_563490_cov_206.199_120979_119117	4.55603	1.19719	5.86223e-11	1.38473e-09	8.85863
MSTRG.2234.1	hypothetical protein	-	NODE_27_length_56192_cov_263.959	4.51987	1.16397	7.7428e-11	1.74942e-09	8.7571
fig|6666666.445742.peg.4483	Two-component transcriptional response regulator, LuxR family	LytTR family DNA-binding domain-containing protein (response regulator transcription factor)	NODE_5_length_353582_cov_228.715_129604_128801	4.46365	1.13628	1.20061e-10	2.58173e-09	8.58809
MSTRG.1697.1	hypothetical protein CG471_29005, Hit with Sphingobium yanoikuyae strain YC-JY1 chromosome, complete genome		NODE_1_length_563490_cov_206.199	4.44624	3.14636	1.36315e-17	1.08982e-15	14.9626
fig|6666666.445742.peg.111	Phytochrome, two-component sensor histidine kinase (EC 2.7.3.-)	GAF domain-containing protein (two-component system sensor histidine kinase/response regulator)	NODE_10_length_180118_cov_259.744_107803_105239	4.44334	1.90436	5.31927e-13	1.76441e-11	10.7534
fig|6666666.445742.peg.769	hypothetical protein	hypothetical protein	NODE_14_length_166137_cov_180.908_70593_70390	4.41011	2.21937	2.40446e-14	1.04126e-12	11.9824
fig|6666666.445742.peg.5217	hypothetical protein	aspartyl protease family protein (This family of bacteria aspartate proteases is a subfamily of retropepsin-like protease family, which includes enzymes from retrovirus and retrotransposons.)	NODE_8_length_199910_cov_284.056_50020_50985	4.37324	1.06161	2.54339e-10	5.227e-09	8.28175
fig|6666666.445742.peg.4434	hypothetical protein	hypothetical protein	NODE_5_length_353582_cov_228.715_74361_74146	4.36093	1.28412	7.09865e-11	1.62986e-09	8.78785
fig|6666666.445742.peg.4320	Nicotinate-nucleotide adenylyltransferase (EC 2.7.7.18)	nicotinate (nicotinamide) nucleotide adenylyltransferase	NODE_4_length_415264_cov_284.214_385578_384901	4.23211	2.07068	1.31448e-13	5.10818e-12	11.2917
fig|6666666.445742.peg.1622	hypothetical protein	DUF3800 domain-containing protein	NODE_1_length_563490_cov_206.199_171780_170824	4.21919	1.42195	2.70238e-11	6.85041e-10	9.16428
fig|6666666.445742.peg.141	Ribonucleotide reductase of class Ia (aerobic), alpha subunit (EC 1.17.4.1)	ribonucleoside-diphosphate reductase subunit alpha	NODE_10_length_180118_cov_259.744_130664_128766	4.09936	1.91521	1.9262e-12	5.77489e-11	10.2385
fig|6666666.445742.peg.722	hypothetical protein	YdcH family protein (hypothetical protein)	NODE_14_length_166137_cov_180.908_25867_26025	4.09367	1.92794	2.70885e-12	7.82054e-11	10.1068
fig|6666666.445742.peg.2713	hypothetical protein	hypothetical protein (YfdX family protein)	NODE_27_length_56192_cov_263.959_45478_44570	4.04391	1.92334	1.77789e-11	4.65837e-10	9.33177
fig|6666666.445742.rna.135	tRNA-Gly-GCC		NODE_4_length_415264_cov_284.214_298073_297999	-4.06151	1.935	2.4135e-13	8.85328e-12	11.0529
MSTRG.3671.1	hypothetical protein	hypothetical protein	NODE_5_length_353582_cov_228.715	-4.18059	13.9447	3.14065e-17	2.33156e-15	14.6324
fig|6666666.445742.peg.91	MotA/TolQ/ExbB proton channel family protein	MotA/TolQ/ExbB proton channel family protein	NODE_10_length_180118_cov_259.744_85633_84878	-4.45784	3.16494	1.57206e-22	2.13117e-20	19.6714
fig|6666666.445742.peg.90	Biopolymer transport protein ExbD/TolR	biopolymer transporter ExbD	NODE_10_length_180118_cov_259.744_84764_84276	-4.5074	2.02432	6.21628e-22	8.01263e-20	19.0962
fig|6666666.445742.rna.128	SSU rRNA ## 16S rRNA, small subunit ribosomal RNA		NODE_40_length_5676_cov_881.392_208_1700	-4.56556	18.3091	5.73752e-19	5.9632e-17	16.2245
fig|6666666.445742.rna.131	LSU rRNA ## 23S rRNA, large subunit ribosomal RNA		NODE_40_length_5676_cov_881.392_2346_5151	-4.94915	21.2004	3.35746e-21	3.73877e-19	18.4273
MSTRG.4036.1	5-formyltetrahydrofolate cyclo-ligase (Identities: 44/54(81%))		NODE_7_length_210575_cov_169.217	-5.20815	8.13945	4.5766e-26	1.09768e-23	22.9595
fig|6666666.445742.peg.2747	Organic hydroperoxide resistance protein	organic hydroperoxide resistance protein (Peroxiredoxin, Ohr subfamily)	NODE_28_length_46648_cov_181.679_15297_15725	-6.15637	1.33923	1.20286e-26	3.40955e-24	23.4673
